# Kinetic Properties of Microbial Exoenzymes Vary with Soil Depth but Have Similar Temperature Sensitivities Through the Soil Profile

**DOI:** 10.1101/2021.07.02.450965

**Authors:** Ricardo J. Eloy Alves, Ileana A. Callejas, Gianna L. Marschmann, Maria Mooshammer, Hans W. Singh, Bizuayehu Whitney, Margaret S. Torn, Eoin L. Brodie

## Abstract

Current knowledge of the mechanisms and responses of soil organic matter (SOM) turnover to warming is mainly limited to surface soils, although over 50% of global soil carbon is contained in subsoils. Deep soils have different physicochemical properties, nutrient inputs and microbiomes, which may harbor distinct functional traits and lead to different SOM dynamics and temperature responses. We hypothesized that kinetic and thermal properties of microbial exoenzymes, which mediate SOM depolymerization, vary with soil depth, reflecting microbial adaptation to distinct substrate and temperature regimes. We determined the Michaelis-Menten (MM) kinetics of three ubiquitous enzymes involved in carbon (C), nitrogen (N) and phosphorus (P) acquisition at six soil depths down to 90 cm at a temperate coniferous forest, and their temperature sensitivity based on Arrhenius and Macromolecular Rate Theory (MMRT) models over six temperatures between 4-50°C. Maximal enzyme velocity (*V*_max_) decreased strongly with depth for all enzymes, both on a dry soil mass and a microbial biomass C basis, whereas their affinities increased, indicating adaptation to lower substrate availability. Surprisingly, microbial biomass-specific catalytic efficiencies also decreased with depth, except for the P-acquiring enzyme, indicating distinct nutrient demands at depth relative to microbial abundance. These results indicated that deep soil microbiomes encode enzymes with intrinsically lower turnover and/or produce less enzymes per cell, likely reflecting distinct life strategies. The relative kinetics between different enzymes also varied with depth, suggesting an increase in relative P demand with depth, or that phosphatases may be involved in C acquisition. Warming consistently led to increased *V*_max_ and catalytic efficiency of all enzymes, and thus to overall higher SOM-decomposition potential, but enzyme temperature sensitivity was similar through the soil profile based on both Arrhenius/Q_10_ and MMRT models. Nevertheless, temperature directly affected the kinetic properties of different enzyme types in a depth-dependent manner, and thus the relative depolymerization potential of different compounds. Our results indicate that kinetic and thermal properties of exoenzymes are intrinsic traits of soil microbiomes adapted to distinct physicochemical conditions associated with different soil depths, and improve our conceptual understanding of critical mechanisms underlying SOM dynamics and responses to warming through the soil profile.
