## Additional Supplementary Tables for "Kinetic Properties of Microbial Exoenzymes Vary with Soil Depth but Have Similar Temperature Sensitivities Through the Soil Profile"

### Sheet: Table S1
Table S1. Soil and microbial biomass chemistry.
IGSNa	Core	Depth (cm)	GWC (g g-1)	DOC (mg kg-1 dry soil)	TDN (mg kg-1 dry soil)	DOC:TDN	MBC (mg kg-1 dry soil)	MBN (mg kg-1 dry soil)	MBC:MBN
IEBWE009X	Core1	00-10	0.18	184.212	12.9666	14.2067	376.249	24.7506	15.2016		a International Geo Sample Number (www.geosamples.org)
IEBWE009Y	Core1	10-20	0.16	168.189	11.129	15.1126	257.393	14.0196	18.3595
IEBWE009Z	Core1	20-30	0.15	104.276	9.71644	10.7319	200.067	8.81646	22.6924		ABBREVIATIONS
IEBWE00A0	Core1	30-40	0.14	94.848	5.833	16.2606	144.357	8.03288	17.9708		GWC, gravimetric water content
IEBWE00A1	Core1	40-50	0.13	96.1859	5.62358	17.104	140.759	5.34051	26.3569		DOC, dissolved organic carbon
IEBWE00A2	Core1	50-60	0.12	67.984	3.65867	18.5816	94.1163	2.92399	32.1876		TDN, total dissolved nitrogen
IEBWE00A3	Core1	60-70	0.09	41.529	2.19817	18.8926	65.8162	1.02147	64.4328		MBC, microbial biomass carbon
IEBWE00A4	Core1	70-80	0.1	37.669	3.62657	10.3869	72.4039	NA	NA		MBN, microbial biomass nitrogen
IEBWE00A5	Core1	80-90	0.12	40.8032	1.79987	22.6701	75.7153	1.0705	70.7288		NA, not available
IEBWE00A6	Core2	00-10	0.16	148.422	14.4613	10.2634	387.142	31.2479	12.3894
IEBWE00A7	Core2	10-20	0.18	181.448	13.5989	13.3429	287.852	20.197	14.2522
IEBWE00A8	Core2	20-30	0.16	136.249	11.7449	11.6006	168.501	8.9502	18.8265
IEBWE00A9	Core2	30-40	0.15	109.397	8.67782	12.6065	171.133	10.7919	15.8576
IEBWE00AA	Core2	40-50	0.13	115.026	7.1094	16.1794	135.844	7.86069	17.2814
IEBWE00AB	Core2	50-60	0.13	115.629	7.34686	15.7386	122.521	6.45052	18.9939
IEBWE00AC	Core2	60-70	0.14	134.204	6.50891	20.6185	141.998	3.99608	35.5342
IEBWE00AD	Core2	70-80	0.14	102.431	4.5901	22.3156	112.853	4.31148	26.175
IEBWE00AE	Core2	80-90	0.14	99.7784	4.45609	22.3915	105.588	2.05387	51.4093
IEBWE00AF	Core3	00-10	0.14	116.317	7.72358	15.06	203.058	8.98973	22.5877
IEBWE00AG	Core3	10-20	0.16	92.8	5.93533	15.6352	123.533	2.72801	45.2831
IEBWE00AH	Core3	20-30	0.12	27.002	2.90165	9.30573	85.9072	1.03208	83.2369
IEBWE00AI	Core3	30-40	0.11	39.4371	2.84331	13.8701	98.8357	2.36899	41.7206
IEBWE00AJ	Core3	40-50	0.1	34.512	3.14077	10.9884	68.1802	1.05075	64.8874
IEBWE00AK	Core3	50-60	0.1	39.8559	3.29854	12.0829	78.8322	2.03948	38.6532
IEBWE00AL	Core3	60-70	0.09	51.4602	3.11222	16.5349	110.859	2.59212	42.7678
IEBWE00AM	Core3	70-80	0.09	38.7725	2.47562	15.6618	78.2794	2.44603	32.0027
IEBWE00AN	Core3	80-90	0.07	21.9157	1.36078	16.1053	64.816	2.09027	31.0084

### Sheet: Table S2
Table S2. Michaelis-Menten kinetic parameters.
				Vmax/ds (nmol g dry soil-1 h-1)			Vmax/MBC (nmol µg MBC-1 h-1)			Km (µM)			CEds			CEMBC
Enzyme	Depth (cm)	Temperature (°C)	n	mean	sd	se	mean	sd	se	mean	sd	se	mean	sd	se	mean	sd	se
BG	0-10	4	3	676.033	255.793	147.682	2.07596	0.257642	0.14875	32.066	3.22716	1.8632	20.9256	7.05504	4.07323	0.0646495	0.00174335	0.00100652
		10	3	1452.06	673.75	388.99	4.63312	1.66412	0.960782	35.1736	14.5725	8.41341	44.2568	17.1428	9.89741	0.135098	0.0134329	0.00775549
		16	3	2086.07	625.975	361.407	6.58419	0.96983	0.559932	47.8181	5.93683	3.42763	43.7998	12.3264	7.11664	0.137481	0.00719348	0.00415316
		25	3	2198.56	1031.92	595.778	6.81091	1.98832	1.14796	61.9299	11.6967	6.75311	34.3179	9.63671	5.56376	0.109518	0.0209508	0.012096
		35	3	3240.39	1212.99	700.322	10.1729	2.21599	1.2794	66.6315	14.8376	8.56646	52.8448	30.0122	17.3275	0.159066	0.0588169	0.033958
		50	3	4993	2223.27	1283.61	15.6505	4.59735	2.65428	69.8187	8.31926	4.80313	70.1062	24.532	14.1635	0.225997	0.067058	0.0387159
	10-20	4	3	218.99	103.049	59.4955	0.952497	0.119334	0.0688975	14.6395	3.02755	1.74796	14.8761	6.94975	4.01244	0.0660361	0.00953856	0.00550709
		10	3	469.806	245.896	141.968	2.02474	0.523899	0.302473	20.4214	10.5902	6.11426	24.2572	13.1794	7.60913	0.107644	0.0277099	0.0159983
		16	3	611.499	363.795	210.037	2.56503	0.73081	0.421933	22.1603	5.92715	3.42204	25.7548	10.373	5.98886	0.11577	0.00802612	0.00463388
		25	3	633.913	351.356	202.855	2.66673	0.714026	0.412243	22.5051	8.21517	4.74303	26.7688	10.4544	6.03582	0.12173	0.0150692	0.00870022
		35	3	1043.97	626.853	361.914	4.35504	1.61125	0.930256	26.8655	5.06498	2.92427	36.7299	18.8509	10.8836	0.159428	0.040173	0.0231939
		50	3	1482.22	789.815	456	6.34022	1.67542	0.967302	29.7007	13.1285	7.57975	48.087	9.11949	5.26514	0.236932	0.0833948	0.048148
	30-40	4	3	67.8405	33.4469	19.3106	0.468609	0.1507	0.0870064	5.85924	3.14572	1.81618	11.8474	2.94687	1.70138	0.0883697	0.0234559	0.0135422
		10	3	144.211	73.9812	42.7131	0.993076	0.354595	0.204725	7.69352	3.83252	2.21271	18.5587	3.60931	2.08384	0.137838	0.0263791	0.01523
		16	3	180.966	99.8842	57.6682	1.23611	0.420594	0.24283	9.14554	2.37553	1.37151	18.6806	6.52445	3.76689	0.133093	0.012533	0.00723595
		25	3	219.036	116.103	67.0321	1.51212	0.444751	0.256777	9.57889	4.86839	2.81076	22.678	0.557904	0.322106	0.172233	0.0459734	0.0265427
		35	3	367.858	189.689	109.517	2.52601	0.849102	0.490229	11.128	6.49116	3.74767	33.734	6.40946	3.7005	0.256847	0.0791267	0.0456838
		50	3	526.448	244.543	141.187	3.65441	0.936417	0.540641	15.3753	6.45875	3.72896	33.7333	2.54569	1.46975	0.254386	0.059672	0.0344516
	50-60	4	2	26.0863	20.4092	14.4315	0.227268	0.146277	0.103434	7.43439	1.93297	1.36682	4.001	3.78552	2.67677	0.0342867	0.0285904	0.0202165
		10	3	56.4728	30.7717	17.7661	0.553033	0.184546	0.106548	6.26244	2.54862	1.47144	10.0907	5.93385	3.42591	0.10133	0.0508839	0.0293778
		16	2	82.5206	44.6472	31.5704	0.788754	0.201444	0.142442	5.45605	2.64031	1.86698	14.8878	0.978484	0.691893	0.153619	0.0374187	0.026459
		25	3	91.7801	48.1868	27.8207	0.898222	0.272952	0.157589	12.0314	6.78099	3.91501	9.24966	5.18931	2.99605	0.0954295	0.0554596	0.0320196
		35	3	158.965	99.265	57.3107	1.52608	0.606888	0.350387	9.50146	1.59147	0.918835	17.2381	11.8271	6.8284	0.16506	0.076493	0.0441633
		50	3	213.365	109.445	63.1882	2.09898	0.641878	0.370589	9.14493	1.46699	0.846967	22.567	7.97555	4.60469	0.225942	0.033627	0.0194146
	60-70	4	3	21.6092	13.7205	7.92155	0.195737	0.0639338	0.0369122	20.1115	20.4286	11.7945	2.08662	1.70845	0.986372	0.0169786	0.0112784	0.00651159
		10	3	49.855	41.9741	24.2337	0.432821	0.229904	0.132735	8.97037	4.25528	2.45679	6.16078	4.36914	2.52252	0.0523085	0.0236719	0.013667
		16	2	66.7539	34.5042	24.3981	0.511998	0.183747	0.129929	9.35858	1.70275	1.20402	7.59402	5.06859	3.58404	0.0574459	0.0300861	0.0212741
		25	3	58.6501	42.4657	24.5176	0.512526	0.206942	0.119478	9.7722	2.77127	1.59999	6.2485	4.00418	2.31182	0.054109	0.0196537	0.011347
		35	3	111.634	90.662	52.3437	0.973825	0.486362	0.280801	10.6621	2.90548	1.67748	11.4187	10.5048	6.06495	0.0999237	0.0620741	0.0358385
		50	3	155.963	128.559	74.2235	1.35472	0.693546	0.400419	11.4892	1.96326	1.13349	12.9434	8.86019	5.11544	0.114139	0.0411454	0.0237553
	80-90	4	2	21.6702	6.47213	4.57648	0.23717	0.0161313	0.0114065	17.3972	6.14171	4.34285	1.39843	0.865707	0.612147	0.0147132	0.00612142	0.0043285
		10	3	37.9349	19.1675	11.0664	0.445446	0.158657	0.0916006	10.6658	4.62708	2.67144	3.49217	0.59679	0.344557	0.0432896	0.00535262	0.00309034
		16	3	107.017	96.8208	55.8995	1.33447	1.31015	0.756414	194.365	272.259	157.189	1.37828	1.04307	0.602215	0.0185278	0.017498	0.0101025
		25	2	57.0298	20.8008	14.7084	0.619185	0.0851792	0.0602308	9.73155	1.93371	1.36734	5.76169	0.992585	0.701864	0.0640208	0.00396839	0.00280607
		35	3	93.0503	52.9551	30.5737	1.0775	0.417092	0.240808	10.6738	0.501241	0.289392	8.57775	4.61881	2.66667	0.0998512	0.0352751	0.0203661
		50	3	133.982	71.6066	41.3421	1.56461	0.596324	0.344288	14.8609	4.34296	2.50741	8.88041	4.43487	2.56047	0.103959	0.0251539	0.0145226
LAP	0-10	4	3	65.6739	20.4185	11.7886	0.235758	0.152625	0.0881178	481.142	290.649	167.806	0.158218	0.0542393	0.031315	0.000494922	7.31489e-05	4.22326e-05
		10	3	140.432	9.21551	5.32057	0.47311	0.176057	0.101647	425.12	150.327	86.7916	0.3572	0.118445	0.0683843	0.0011111	9.55666e-05	5.51754e-05
		16	3	197.6	14.9396	8.6254	0.673727	0.285826	0.165022	457.248	130.61	75.4078	0.457027	0.142158	0.0820748	0.00145665	0.000309024	0.000178415
		25	3	200.099	35.1859	20.3146	0.661602	0.203645	0.117575	337.721	58.4999	33.775	0.599105	0.100331	0.0579259	0.00194189	0.000386446	0.000223115
		35	3	295.354	57.9701	33.4691	0.971997	0.285407	0.16478	229.582	47.284	27.2994	1.31165	0.274732	0.158617	0.00420606	0.000646206	0.000373087
		50	3	350.015	67.6836	39.0771	1.14708	0.312235	0.180269	175.43	5.30295	3.06166	2.00402	0.451884	0.260895	0.00654393	0.00176737	0.00102039
	10-20	4	2	45.1832	9.88797	6.99185	0.164817	0.0232488	0.0164394	371.737	162.937	115.214	0.128014	0.0295107	0.0208672	0.000475323	0.000145799	0.000103096
		10	3	157.896	129.624	74.8387	1.03166	1.25984	0.727368	884.672	1062.72	613.564	0.260391	0.109714	0.0633435	0.00117883	0.000236282	0.000136418
		16	2	132.544	6.57522	4.64938	0.486748	0.0143361	0.0101372	362.659	39.0989	27.6471	0.366632	0.0213966	0.0151297	0.00135215	0.000185308	0.000131033
		25	3	207.14	127.099	73.3807	1.28283	1.35896	0.784595	693.925	762.817	440.413	0.427543	0.176943	0.102158	0.00190332	0.000163423	9.43522e-05
		35	3	267.127	89.6273	51.7463	1.52867	1.27087	0.733738	467.238	414.689	239.421	0.771234	0.362206	0.20912	0.00343406	0.000788196	0.000455065
		50	3	278.795	113.203	65.3575	1.6286	1.45307	0.838928	276.29	269.943	155.852	1.41572	0.635822	0.367092	0.00624595	0.000959317	0.000553862
	30-40	4	3	6.98215	2.06853	1.19427	0.0502996	0.00554565	0.00320178	150.114	55.5882	32.0939	0.0476998	0.00506622	0.00292498	0.000369457	0.000143378	8.27793e-05
		10	3	14.8971	3.81625	2.20332	0.108545	0.00930318	0.00537119	124.956	32.4774	18.7508	0.120194	0.0136825	0.00789957	0.000925146	0.000336796	0.000194449
		16	3	16.729	6.12658	3.53718	0.120436	0.0207754	0.0119947	105.267	31.4476	18.1563	0.159104	0.0266342	0.0153773	0.00122111	0.000454807	0.000262583
		25	3	30.4287	13.4861	7.78619	0.217416	0.0739916	0.0427191	204.4	199.406	115.127	0.219156	0.110079	0.0635543	0.00177285	0.0013106	0.000756677
		35	3	35.3346	14.9984	8.65934	0.250451	0.0473482	0.0273365	84.0649	21.0028	12.126	0.410161	0.0784339	0.0452838	0.00305457	0.000639751	0.000369361
		50	3	62.033	21.0795	12.1702	0.443011	0.0669928	0.0386783	137.71	86.5389	49.9633	0.56311	0.270262	0.156036	0.00465029	0.0035682	0.0020601
	50-60	4	3	2.39228	1.20297	0.694535	0.0249688	0.0141055	0.00814379	108.748	48.6188	28.0701	0.0231438	0.0135149	0.00780281	0.000227177	9.03915e-05	5.21876e-05
		10	3	5.39206	1.65377	0.954806	0.0548011	0.0111202	0.00642022	94.022	28.3697	16.3792	0.0661406	0.0444621	0.0256702	0.000636686	0.00028995	0.000167403
		16	3	8.6563	4.76972	2.7538	0.0864253	0.03709	0.0214139	147.525	44.2985	25.5758	0.0556018	0.0157336	0.00908377	0.000568316	0.000124148	7.16771e-05
		25	3	10.7881	5.9444	3.432	0.105627	0.0360882	0.0208355	90.9733	9.09672	5.25199	0.115469	0.0517265	0.0298643	0.00114927	0.000307262	0.000177398
		35	3	25.6856	11.4286	6.59833	0.256674	0.0736136	0.0425008	125.174	38.5259	22.2429	0.202198	0.0461887	0.026667	0.00211992	0.000708236	0.0004089
		50	3	30.7141	18.1805	10.4965	0.298562	0.111812	0.0645548	82.6569	34.7876	20.0846	0.360281	0.0752624	0.0434528	0.00366771	0.000238008	0.000137414
	60-70	4	3	1.83102	1.35366	0.781537	0.0154197	0.0103383	0.00596884	90.1481	31.42	18.1403	0.0179728	0.0114896	0.00663351	0.000154828	7.1283e-05	4.11552e-05
		10	3	4.57275	3.38532	1.95451	0.0380751	0.0236955	0.0136806	80.6871	29.7275	17.1632	0.0504286	0.0331485	0.0191383	0.000432365	0.000182097	0.000105134
		16	3	6.41223	5.09747	2.94302	0.0564911	0.0430414	0.02485	156.713	23.2178	13.4048	0.0396948	0.0279774	0.0161528	0.000345801	0.000219672	0.000126828
		25	3	11.5846	8.61544	4.97413	0.0998054	0.0432431	0.0249664	203.881	80.1849	46.2948	0.0636965	0.0425598	0.0245719	0.000543049	0.000256922	0.000148334
		35	3	17.018	13.627	7.86757	0.142652	0.0754589	0.0435662	140.935	64.2356	37.0864	0.115188	0.0632198	0.0365	0.00102811	0.000377126	0.000217734
		50	3	21.8633	17.2006	9.93076	0.181419	0.101522	0.0586137	115.445	49.5655	28.6167	0.166427	0.0872344	0.0503648	0.00150259	0.000280371	0.000161872
	80-90	4	3	1.25648	1.02523	0.591917	0.0179404	0.01688	0.00974567	100.881	69.2664	39.991	0.0131939	0.00804022	0.00464202	0.000177153	0.000142728	8.2404e-05
		10	3	2.48715	1.77293	1.0236	0.0347078	0.0307588	0.0177586	73.8553	32.5817	18.811	0.033651	0.0153795	0.00887934	0.000440361	0.000281555	0.000162556
		16	3	2.92479	2.0408	1.17826	0.0400177	0.0356602	0.0205884	77.4767	35.2561	20.3551	0.0400825	0.0238462	0.0137676	0.000555277	0.000423486	0.0002445
		25	3	5.85015	3.61473	2.08697	0.0685797	0.0284733	0.0164391	148.273	157.759	91.082	0.0542092	0.0250925	0.0144871	0.000737995	0.000476854	0.000275312
		35	3	7.09357	1.99166	1.14988	0.0921108	0.0436995	0.0252299	72.9474	29.466	17.0122	0.105882	0.0435483	0.0251426	0.00143078	0.000861868	0.0004976
		50	3	8.93786	4.08508	2.35852	0.111845	0.0572948	0.0330791	76.5301	47.1081	27.1979	0.129207	0.0312153	0.0180221	0.00168672	0.000675552	0.00039003
AP	0-10	4	3	1184.21	382.827	221.025	3.67555	0.146561	0.0846173	54.6941	9.06042	5.23103	21.7417	7.16489	4.13665	0.0685768	0.0125625	0.00725296
		10	3	2249.82	945.468	545.866	7.11013	2.07077	1.19556	43.1212	9.69194	5.59564	52.6115	17.7306	10.2368	0.163121	0.0136465	0.00787883
		16	3	2995.39	777.783	449.053	9.57832	1.74555	1.00779	57.8522	5.63606	3.25398	52.9233	18.95	10.9408	0.16732	0.0380681	0.0219787
		25	3	3009.31	926.88	535.134	9.77569	2.90006	1.67435	72.691	24.7748	14.3038	44.6168	17.6411	10.1851	0.135962	0.0169968	0.00981312
		35	3	4817.2	1126.16	650.189	15.7236	4.28543	2.4742	77.9551	10.4502	6.0334	62.266	14.0898	8.13474	0.199201	0.0303698	0.017534
		50	3	5614.4	3222.62	1860.58	17.7567	7.78655	4.49557	51.5226	12.2837	7.09197	104.128	34.9515	20.1793	0.334027	0.088793	0.0512647
	10-20	4	3	904.504	144.512	83.4339	4.59081	2.06832	1.19415	187.761	251.587	145.254	15.5775	12.1844	7.03469	0.0596013	0.039419	0.0227586
		10	3	1426.78	550.827	318.02	6.55733	1.35225	0.780723	93.7598	103.958	60.0204	35.1496	28.1379	16.2454	0.136399	0.0984205	0.0568231
		16	3	1820.13	755.121	435.969	8.10735	0.793934	0.458378	92.9428	96.14	55.5064	42.0401	33.0669	19.0912	0.162487	0.114292	0.0659865
		25	3	1678.24	765.101	441.731	7.37923	1.15641	0.667656	82.1967	74.8691	43.2257	38.0458	29.6167	17.0992	0.147976	0.101435	0.0585633
		35	3	2443.57	1294.01	747.095	10.6309	3.03476	1.75212	67.7954	34.1698	19.7279	46.3139	31.6705	18.285	0.185622	0.0945808	0.0546063
		50	3	2878.5	1992.54	1150.39	11.9651	6.13027	3.53931	33.9674	3.47412	2.00579	85.285	56.0807	32.3782	0.351036	0.163373	0.0943235
	30-40	4	3	248.651	176.997	102.189	1.65123	0.860543	0.496835	28.5511	9.21258	5.31888	9.49391	6.24113	3.60332	0.0634115	0.0353745	0.0204235
		10	3	476.03	312.114	180.199	3.17081	1.59566	0.921255	24.295	0.91949	0.530868	19.4573	12.4132	7.16679	0.130061	0.0640662	0.0369886
		16	3	591.839	428.192	247.217	3.91006	2.13926	1.2351	24.0308	3.69812	2.13511	24.5608	15.9981	9.2365	0.1637	0.0827929	0.0478005
		25	3	611.303	421.681	243.458	4.07461	2.02134	1.16702	25.1238	4.83377	2.79078	22.9513	13.6364	7.87301	0.156599	0.0575125	0.0332048
		35	3	977.317	608.827	351.506	6.58917	2.77372	1.60141	22.0648	4.39901	2.53977	42.6038	21.1271	12.1977	0.293809	0.0914122	0.0527768
		50	3	1183.99	727.463	420.001	7.98605	3.32799	1.92141	17.1624	4.13937	2.38987	64.5462	28.0787	16.2112	0.451015	0.0947685	0.0547146
	50-60	4	3	123.981	106.6	61.5455	1.15896	0.748123	0.431929	21.2317	24.2161	13.9811	13.0836	12.7409	7.35596	0.118067	0.100269	0.0578905
		10	2	383.792	265.374	187.648	3.37405	1.82431	1.28998	12.0569	1.43837	1.01708	33.3822	25.9926	18.3795	0.290939	0.186017	0.131534
		16	3	339.754	334.585	193.173	3.08428	2.46974	1.4259	12.0425	2.26157	1.30572	28.4316	28.8621	16.6635	0.258141	0.212709	0.122807
		25	2	514.168	379.264	268.18	4.49955	2.66705	1.88589	16.6641	0.430932	0.304715	31.1595	23.5651	16.663	0.272175	0.167086	0.118148
		35	3	573.978	475.445	274.498	5.32311	3.36764	1.94431	17.9064	3.94105	2.27536	30.3693	22.5665	13.0288	0.286518	0.150025	0.0866172
		50	3	755.167	663.772	383.229	6.95307	4.77789	2.75852	10.6192	3.64383	2.10377	63.9458	40.7794	23.544	0.613531	0.251945	0.145461
	60-70	4	3	119.745	87.8634	50.7279	1.03145	0.438264	0.253032	35.8656	25.9219	14.966	9.76615	14.5183	8.38215	0.072969	0.0986097	0.0569323
		10	3	264.602	283.756	163.827	2.19717	1.73074	0.999245	14.551	9.4949	5.48188	24.7527	28.5106	16.4606	0.193446	0.184014	0.106241
		16	3	316.595	222.064	128.209	2.83877	1.11522	0.643874	49.8351	61.1479	35.3038	22.1373	28.0856	16.2153	0.167006	0.189212	0.109242
		25	3	284.649	273.949	158.164	2.38082	1.59678	0.921901	14.8998	6.75773	3.90158	24.0314	25.9218	14.9659	0.190729	0.163492	0.0943922
		35	3	408.386	335.381	193.633	3.55441	1.80895	1.0444	15.9182	7.23957	4.17977	32.3211	32.4596	18.7406	0.262209	0.196955	0.113712
		50	3	608.636	588.67	339.869	5.18958	3.45831	1.99665	10.6362	3.66008	2.11315	59.1773	53.3078	30.7773	0.493538	0.303891	0.175452
	80-90	4	3	58.6811	28.6979	16.5688	0.689023	0.154098	0.0889687	15.89	12.0658	6.9662	8.10355	10.1136	5.83911	0.0834266	0.0902832	0.052125
		10	2	166.148	42.4872	30.043	1.82783	0.0427734	0.0302454	13.1219	10.6217	7.51071	20.7803	20.0588	14.1837	0.209129	0.172543	0.122006
		16	3	131.864	71.8752	41.4972	1.53095	0.45786	0.264345	10.1676	3.82617	2.20904	17.1323	16.8823	9.74703	0.185074	0.140181	0.0809337
		25	2	182.524	85.5538	60.4957	1.95662	0.487841	0.344956	9.29682	5.92006	4.18612	28.3008	27.224	19.2503	0.284939	0.233919	0.165406
		35	3	271.668	167.917	96.9471	3.13385	1.54342	0.891091	10.2417	7.33242	4.23337	29.636	18.5309	10.6988	0.343663	0.130375	0.0752721
		50	3	407.228	287.053	165.73	4.61081	2.57317	1.48562	10.1443	8.12948	4.69356	47.806	38.5346	22.248	0.537964	0.299266	0.172781

### Sheet: Table S6
Table S6. Fit indices for Arrhenius models over 4-50°C and 4-35°C, and MMRT model over 4-50°C.																						LEGEND
																						Models with substantial lower support than the best model (Δ > 4)
																						Models with relative likelihoods >50%
																						Best model (lower AIC or BIC)		n (AIC)	n (BIC)
																						MMRT		27	28
																						Arrhenius 30-35C		7	9
																						Arrhenius 30-50C		20	17
Replicate core	Depth (cm)	Enzyme	R2adj Arrh 4-50C	R2adj Arrh 4-35C	Arrh AdjR2 Best	AICc Arrh 4-50C	AICc Arrh 4-35C	AICc MMRT	AIC Arrh 4-50C	AIC Arrh 4-35C	AIC MMRT	BIC Arrh 4-50C	BIC Arrh 4-35C	BIC MMRT	ΔAICc Arrh 4-50C	relLik AICc Arrh 4-50C	ΔAICc Arrh 4-35C	relLik AICc Arrh 4-35C	ΔAICc MMRT	relLik AICc MMRT	AICc Best	ΔAIC Arrh 4-50C	relLik AIC Arrh 4-50C	ΔAIC Arrh 4-35C	relLik AIC Arrh 4-35C	ΔAIC MMRT	relLik AIC MMRT	AIC Best	ΔBIC Arrh 4-50C	ΔBIC Arrh 4-35C	ΔBIC MMRT	BIC Best
Core1	00-10	BG	0.874609	0.788082	Arrh 4-50C	16.1917	29.0304	43.7418	4.19175	5.03039	3.74182	3.56702	3.8587	2.90886	0	1	12.8386	0.00162976	27.5501	1.0413e-06	Arrh 4-50C	0.449925	0.798546	1.28857	0.525039	0	1	MMRT 4-50C	0.658166	0.949841	0	MMRT 4-50C
Core1	10-20	BG	0.880325	0.81271	Arrh 4-50C	15.9659	28.5909	44.7169	3.96586	4.59089	4.7169	3.34114	3.4192	3.88394	0	1	12.625	0.00181347	28.751	5.71204e-07	Arrh 4-50C	0	1	0.625026	0.731606	0.751037	0.686933	Arrh 4-50C	0	0.0780609	0.542797	Arrh 4-50C
Core1	30-40	BG	0.886923	0.795335	Arrh 4-50C	15.2307	28.3698	44.9388	3.23074	4.36983	4.93879	2.60602	3.19815	4.10583	0	1	13.1391	0.00140243	29.7081	3.53979e-07	Arrh 4-50C	0	1	1.13909	0.565782	1.70806	0.425697	Arrh 4-50C	0	0.592128	1.49981	Arrh 4-50C
Core1	50-60	BG	0.852095	0.867288	Arrh 4-35C	32.1179	Inf	Inf	8.11787	6.32261	5.46825	6.94618	4.48149	3.906	0	1	Inf	0	Inf	0	Arrh 4-50C	2.64962	0.265853	0.854359	0.652346	0	1	MMRT 4-50C	3.04018	0.57549	0	MMRT 4-50C
Core1	60-70	BG	0.899958	0.798595	Arrh 4-50C	26.549	Inf	Inf	2.54896	4.04547	4.51179	1.37728	2.20435	2.94954	0	1	Inf	0	Inf	0	Arrh 4-50C	0	1	1.4965	0.473194	1.96282	0.374782	Arrh 4-50C	0	0.82707	1.57226	Arrh 4-50C
Core1	80-90	BG	0.226211	0.0166408	Arrh 4-50C	30.2784	41.1039	59.6167	18.2784	17.1039	19.6167	17.6537	15.9322	18.7837	0	1	10.8255	0.00445942	29.3383	4.25862e-07	Arrh 4-50C	1.17453	0.555846	0	1	2.51283	0.284673	Arrh 4-35C	1.72149	0	2.85156	Arrh 4-35C
Core2	00-10	BG	0.877762	0.816846	Arrh 4-50C	14.6592	27.3702	42.278	2.65922	3.37019	2.27802	2.0345	2.19851	1.44506	0	1	12.711	0.00173719	27.6188	1.00613e-06	Arrh 4-50C	0.381194	0.826466	1.09217	0.579213	0	1	MMRT 4-50C	0.589434	0.753444	0	MMRT 4-50C
Core2	10-20	BG	0.828534	0.752631	Arrh 4-50C	16.6868	29.1252	43.636	4.68676	5.12521	3.63599	4.06203	3.95352	2.80303	0	1	12.4385	0.00199079	26.9492	1.4062e-06	Arrh 4-50C	1.05077	0.591328	1.48922	0.47492	0	1	MMRT 4-50C	1.25901	1.1505	0	MMRT 4-50C
Core2	30-40	BG	0.904441	0.88761	Arrh 4-50C	14.9039	26.5171	38.7454	2.90386	2.51706	-1.25456	2.27914	1.34538	-2.08752	0	1	11.6132	0.00300764	23.8416	6.6507e-06	Arrh 4-50C	4.15842	0.125029	3.77162	0.151706	0	1	MMRT 4-50C	4.36666	3.4329	0	MMRT 4-50C
Core2	50-60	BG	0.904056	0.908173	Arrh 4-35C	15.414	26.076	40.6064	3.41398	2.07595	0.606362	2.78926	0.904269	-0.2266	0	1	10.662	0.0048393	25.1924	3.38489e-06	Arrh 4-50C	2.80762	0.245659	1.46959	0.479603	0	1	MMRT 4-50C	3.01586	1.13087	0	MMRT 4-50C
Core2	60-70	BG	0.862024	0.758884	Arrh 4-50C	16.9913	29.8206	46.4636	4.99133	5.82063	6.46356	4.36661	4.64895	5.6306	0	1	12.8293	0.00163739	29.4722	3.98278e-07	Arrh 4-50C	0	1	0.829306	0.660569	1.47223	0.47897	Arrh 4-50C	0	0.282341	1.26399	Arrh 4-50C
Core2	80-90	BG	0.875779	0.802217	Arrh 4-50C	16.0899	28.7664	44.6691	4.08987	4.76641	4.66907	3.46514	3.59472	3.83611	0	1	12.6765	0.00176735	28.5792	6.22449e-07	Arrh 4-50C	0	1	0.676542	0.713002	0.579209	0.748559	Arrh 4-50C	0	0.129578	0.370969	Arrh 4-50C
Core3	00-10	BG	0.802824	0.685929	Arrh 4-50C	18.9179	31.3472	47.0215	6.91785	7.34725	7.02153	6.29313	6.17556	6.18857	0	1	12.4294	0.00199982	28.1037	7.89522e-07	Arrh 4-50C	0	1	0.429394	0.806786	0.103677	0.949482	Arrh 4-50C	0.117571	0	0.0130073	Arrh 4-35C
Core3	10-20	BG	0.891696	0.751808	Arrh 4-50C	12.8442	26.4643	42.7826	0.844241	2.46427	2.78257	0.21952	1.29259	1.9496	0	1	13.62	0.00110268	29.9383	3.15482e-07	Arrh 4-50C	0	1	1.62003	0.444851	1.93833	0.379401	Arrh 4-50C	0	1.07307	1.73009	Arrh 4-50C
Core3	30-40	BG	0.947531	0.918606	Arrh 4-50C	11.5565	24.51	36.7552	-0.443494	0.51002	-3.24475	-1.06822	-0.661666	-4.07772	0	1	12.9535	0.00153879	25.1987	3.37414e-06	Arrh 4-50C	2.80126	0.246442	3.75477	0.152989	0	1	MMRT 4-50C	3.0095	3.41605	0	MMRT 4-50C
Core3	50-60	BG	0.98148	0.995146	Arrh 4-35C	15.3575	Inf	Inf	-8.64248	-15.7022	-17.5036	-9.81417	-17.5433	-19.0658	0	1	Inf	0	Inf	0	Arrh 4-50C	8.86108	0.0119081	1.80138	0.406289	0	1	MMRT 4-50C	9.25164	1.52251	0	MMRT 4-50C
Core3	60-70	BG	0.88961	0.839228	Arrh 4-50C	13.9367	26.6158	40.5593	1.93671	2.61584	0.559277	1.31199	1.44415	-0.273685	0	1	12.6791	0.00176507	26.6226	1.65571e-06	Arrh 4-50C	1.37743	0.50222	2.05656	0.357621	0	1	MMRT 4-50C	1.58567	1.71784	0	MMRT 4-50C
Core3	80-90	BG	0.926843	0.777702	Arrh 4-50C	Inf	-22.6069	-40.092	-1.21132	1.39314	-0.0919586	-3.05243	-1.31102	-2.54678	Inf	0	17.4851	0.000159646	0	1	MMRT 4-50C	0	1	2.60446	0.271925	1.11936	0.571392	Arrh 4-50C	0	1.74141	0.505653	Arrh 4-50C
Core1	00-10	LAP	0.900642	0.939942	Arrh 4-35C	13.7801	22.6689	32.5138	1.78008	-1.33113	-7.48624	1.15536	-2.50281	-8.3192	0	1	8.88879	0.0117442	18.7337	8.55131e-05	Arrh 4-50C	9.26632	0.00972399	6.15511	0.0460717	0	1	MMRT 4-50C	9.47456	5.81639	0	MMRT 4-50C
Core1	10-20	LAP	0.794269	0.894663	Arrh 4-35C	18.8917	26.7959	35.0607	6.8917	2.79585	-4.93926	6.26698	1.62417	-5.77222	0	1	7.90415	0.0192148	16.169	0.000308275	Arrh 4-50C	11.831	0.00269736	7.73511	0.0209094	0	1	MMRT 4-50C	12.0392	7.39639	0	MMRT 4-50C
Core1	30-40	LAP	0.851977	0.703305	Arrh 4-50C	18.8395	31.6031	48.373	6.83945	7.60305	8.37298	6.21473	6.43137	7.54001	0	1	12.7636	0.00169208	29.5335	3.86258e-07	Arrh 4-50C	0	1	0.763598	0.682632	1.53352	0.464515	Arrh 4-50C	0	0.216633	1.32528	Arrh 4-50C
Core1	50-60	LAP	0.85308	0.867186	Arrh 4-35C	22.0385	31.6711	47.9657	10.0385	7.67105	7.9657	9.41373	6.49936	7.13274	0	1	9.63259	0.00809671	25.9272	2.34406e-06	Arrh 4-50C	2.36741	0.306143	0	1	0.294653	0.863012	Arrh 4-35C	2.91437	0	0.633378	Arrh 4-35C
Core1	60-70	LAP	0.760124	0.907595	Arrh 4-35C	26.346	31.8181	39.9505	14.346	7.81812	-0.0494752	13.7213	6.64644	-0.882437	0	1	5.47209	0.0648261	13.6045	0.00111128	Arrh 4-50C	14.3955	0.000748265	7.8676	0.0195692	0	1	MMRT 4-50C	14.6037	7.52888	0	MMRT 4-50C
Core1	80-90	LAP	0.783948	0.884494	Arrh 4-35C	17.5718	25.9424	45.6152	5.57181	1.94239	5.6152	4.94709	0.770702	4.78224	0	1	8.37057	0.0152178	28.0434	8.13686e-07	Arrh 4-50C	3.62943	0.162885	0	1	3.67281	0.159389	Arrh 4-35C	4.17639	0	4.01153	Arrh 4-35C
Core2	00-10	LAP	0.599944	0.546887	Arrh 4-50C	23.1345	34.3189	49.6079	11.1345	10.3189	9.60789	10.5098	9.14721	8.77493	0	1	11.1843	0.00372692	26.4733	1.78397e-06	Arrh 4-50C	1.52666	0.466112	0.711007	0.70082	0	1	MMRT 4-50C	1.7349	0.372283	0	MMRT 4-50C
Core2	10-20	LAP	0.719714	0.737959	Arrh 4-35C	16.8884	28.0714	43.5302	4.88839	4.07143	3.53017	4.26367	2.89974	2.69721	0	1	11.183	0.00372936	26.6418	1.63987e-06	Arrh 4-50C	1.35822	0.507069	0.541255	0.762901	0	1	MMRT 4-50C	1.56646	0.20253	0	MMRT 4-50C
Core2	30-40	LAP	0.915212	0.892459	Arrh 4-50C	14.7916	26.6558	40.6881	2.79163	2.6558	0.688069	2.16691	1.48411	-0.144893	0	1	11.8642	0.00265294	25.8964	2.38045e-06	Arrh 4-50C	2.10356	0.349315	1.96773	0.373863	0	1	MMRT 4-50C	2.3118	1.62901	0	MMRT 4-50C
Core2	50-60	LAP	0.91578	0.937849	Arrh 4-35C	18.2786	27.21	40.4145	6.27864	3.21002	0.414527	5.65392	2.03833	-0.418435	0	1	8.93138	0.0114968	22.1359	1.56046e-05	Arrh 4-50C	5.86411	0.0532874	2.79549	0.247154	0	1	MMRT 4-50C	6.07235	2.45677	0	MMRT 4-50C
Core2	60-70	LAP	0.869474	0.909458	Arrh 4-35C	21.2897	29.7808	46.4092	9.28974	5.78082	6.40917	8.66502	4.60913	5.57621	0	1	8.49108	0.014328	25.1194	3.51062e-06	Arrh 4-50C	3.50892	0.173001	0	1	0.628352	0.730391	Arrh 4-35C	4.05588	0	0.967076	Arrh 4-35C
Core2	80-90	LAP	0.761648	0.798859	Arrh 4-35C	28.1284	36.8662	50.1036	16.1284	12.8662	10.1036	15.5037	11.6945	9.27066	0	1	8.73782	0.012665	21.9752	1.69098e-05	Arrh 4-50C	6.02476	0.0491744	2.76258	0.251254	0	1	MMRT 4-50C	6.23301	2.42386	0	MMRT 4-50C
Core3	00-10	LAP	0.777039	0.724768	Arrh 4-50C	14.3727	26.8456	41.089	2.37268	2.84562	1.08899	1.74795	1.67394	0.256024	0	1	12.4729	0.00195674	26.7163	1.57989e-06	Arrh 4-50C	1.28369	0.52632	1.75664	0.415481	0	1	MMRT 4-50C	1.49193	1.41791	0	MMRT 4-50C
Core3	10-20	LAP	0.989147	0.969957	Arrh 4-50C	Inf	-37.3628	-60.3769	-20.6065	-13.3628	-20.3769	-22.4477	-16.0669	-22.8317	Inf	0	23.0141	1.00589e-05	0	1	MMRT 4-50C	0	1	7.24377	0.0267322	0.22966	0.891518	Arrh 4-50C	0.384045	6.76477	0	MMRT 4-50C
Core3	30-40	LAP	0.888105	0.805194	Arrh 4-50C	15.4083	28.414	43.4056	3.40827	4.41404	3.40558	2.78355	3.24235	2.57262	0	1	13.0058	0.00149911	27.9973	8.32648e-07	Arrh 4-50C	0.00268953	0.998656	1.00846	0.603971	0	1	MMRT 4-50C	0.21093	0.669733	0	MMRT 4-50C
Core3	50-60	LAP	0.863163	0.884538	Arrh 4-35C	17.7867	27.7728	45.7272	5.78671	3.77279	5.72723	5.16198	2.6011	4.89427	0	1	9.98608	0.00678499	27.9405	8.56628e-07	Arrh 4-50C	2.01392	0.365329	0	1	1.95444	0.376356	Arrh 4-35C	2.56088	0	2.29316	Arrh 4-35C
Core3	60-70	LAP	0.774513	0.665829	Arrh 4-50C	19.8258	31.9821	47.4548	7.82577	7.98213	7.45482	7.20105	6.81044	6.62186	0	1	12.1564	0.00229235	27.629	1.00099e-06	Arrh 4-50C	0.370952	0.830709	0.527308	0.768239	0	1	MMRT 4-50C	0.579192	0.188584	0	MMRT 4-50C
Core3	80-90	LAP	0.841712	0.753332	Arrh 4-50C	14.4486	27.4534	43.5778	2.44864	3.45341	3.57782	1.82392	2.28172	2.74486	0	1	13.0048	0.00149986	29.1292	4.72801e-07	Arrh 4-50C	0	1	1.00477	0.605087	1.12918	0.568592	Arrh 4-50C	0	0.457803	0.920943	Arrh 4-50C
Core1	00-10	AP	0.860283	0.746684	Arrh 4-50C	15.219	28.4308	43.9548	3.219	4.43084	3.95477	2.59428	3.25915	3.12181	0	1	13.2118	0.00135234	28.7358	5.75583e-07	Arrh 4-50C	0	1	1.21183	0.545574	0.735765	0.692199	Arrh 4-50C	0	0.664868	0.527524	Arrh 4-50C
Core1	10-20	AP	0.873122	0.772665	Arrh 4-50C	12.3992	26.0239	41.5411	0.399174	2.02393	1.54107	-0.225548	0.85224	0.708108	0	1	13.6248	0.00110008	29.1419	4.69805e-07	Arrh 4-50C	0	1	1.62475	0.443802	1.1419	0.564989	Arrh 4-50C	0	1.07779	0.933656	Arrh 4-50C
Core1	30-40	AP	0.795245	0.696448	Arrh 4-50C	16.4009	29.0737	44.9304	4.40088	5.07373	4.93037	3.77616	3.90205	4.09741	0	1	12.6729	0.00177062	28.5295	6.38116e-07	Arrh 4-50C	0	1	0.672854	0.714318	0.529492	0.767401	Arrh 4-50C	0	0.12589	0.321251	Arrh 4-50C
Core1	50-60	AP	0.78431	0.739685	Arrh 4-50C	20.0804	31.4966	47.0686	8.08042	7.4966	7.06857	7.4557	6.32492	6.23561	0	1	11.4162	0.003319	26.9882	1.3791e-06	Arrh 4-50C	1.01184	0.60295	0.42803	0.807336	0	1	MMRT 4-50C	1.22008	0.0893055	0	MMRT 4-50C
Core1	60-70	AP	0.648738	0.442882	Arrh 4-50C	20.768	33.1378	50.0422	8.76803	9.13778	10.0422	8.1433	7.9661	9.20925	0	1	12.3698	0.00206035	29.2742	4.39736e-07	Arrh 4-50C	0	1	0.369759	0.831205	1.27418	0.528828	Arrh 4-50C	0.177206	0	1.24315	Arrh 4-35C
Core1	80-90	AP	0.818291	0.668052	Arrh 4-50C	19.5191	32.102	49.4274	7.51908	8.10201	9.42736	6.89436	6.93032	8.5944	0	1	12.5829	0.00185205	29.9083	3.20258e-07	Arrh 4-50C	0	1	0.582925	0.74717	1.90828	0.385143	Arrh 4-50C	0	0.0359608	1.70004	Arrh 4-50C
Core2	00-10	AP	0.675983	0.801058	Arrh 4-35C	15.6459	25.3602	41.3726	3.64586	1.36023	1.37264	3.02114	0.188539	0.539683	0	1	9.71437	0.00777235	25.7268	2.59119e-06	Arrh 4-50C	2.28563	0.318919	0	1	0.0124192	0.99381	Arrh 4-35C	2.8326	0	0.351143	Arrh 4-35C
Core2	10-20	AP	0.709073	0.694369	Arrh 4-50C	16.3239	28.0932	41.39	4.32388	4.09324	1.39001	3.69915	2.92156	0.557043	0	1	11.7694	0.00278173	25.0661	3.60545e-06	Arrh 4-50C	2.93387	0.230631	2.70324	0.258821	0	1	MMRT 4-50C	3.14211	2.36451	0	MMRT 4-50C
Core2	30-40	AP	0.871807	0.854009	Arrh 4-50C	12.6753	24.7254	38.2673	0.675338	0.72539	-1.7327	0.0506165	-0.446296	-2.56566	0	1	12.0501	0.00241749	25.592	2.77189e-06	Arrh 4-50C	2.40804	0.299986	2.45809	0.292572	0	1	MMRT 4-50C	2.61628	2.11937	0	MMRT 4-50C
Core2	50-60	AP	0.825474	0.759638	Arrh 4-50C	16.4154	28.7573	43.0121	4.41538	4.75733	3.0121	3.79065	3.58564	2.17914	0	1	12.342	0.00208919	26.5967	1.67724e-06	Arrh 4-50C	1.40328	0.495773	1.74523	0.417857	0	1	MMRT 4-50C	1.61152	1.40651	0	MMRT 4-50C
Core2	60-70	AP	0.737186	0.518824	Arrh 4-50C	18.1058	30.9943	47.4665	6.10579	6.99426	7.46651	5.48107	5.82257	6.63355	0	1	12.8885	0.00158966	29.3607	4.21114e-07	Arrh 4-50C	0	1	0.888472	0.641314	1.36073	0.506433	Arrh 4-50C	0	0.341508	1.15249	Arrh 4-50C
Core2	80-90	AP	0.920097	0.830777	Arrh 4-50C	12.9435	26.6824	42.6493	0.943457	2.68241	2.64928	0.318735	1.51072	1.81632	0	1	13.7389	0.00103902	29.7058	3.54374e-07	Arrh 4-50C	0	1	1.73895	0.419172	1.70583	0.426171	Arrh 4-50C	0	1.19198	1.49759	Arrh 4-50C
Core3	00-10	AP	0.774803	0.860468	Arrh 4-35C	18.0938	27.0918	39.969	6.09382	3.09181	-0.0309671	5.4691	1.92012	-0.863929	0	1	8.99799	0.0111202	21.8752	1.7777e-05	Arrh 4-50C	6.12479	0.0467756	3.12277	0.209845	0	1	MMRT 4-50C	6.33303	2.78405	0	MMRT 4-50C
Core3	10-20	AP	-0.205719	0.111805	Arrh 4-35C	6.45266	19.1028	35.5146	-5.54734	-4.89718	-4.48542	-6.17206	-6.06887	-5.31838	0	1	12.6502	0.00179082	29.0619	4.88971e-07	Arrh 4-50C	0	1	0.65016	0.722469	1.06193	0.588038	Arrh 4-50C	0	0.103196	0.853686	Arrh 4-50C
Core3	30-40	AP	0.938148	0.946653	Arrh 4-35C	10.4621	21.1927	36.5577	-1.53786	-2.80726	-3.44231	-2.16258	-3.97895	-4.27527	0	1	10.7306	0.00467606	26.0955	2.15489e-06	Arrh 4-50C	1.90445	0.385881	0.635052	0.727948	0	1	MMRT 4-50C	2.11269	0.296328	0	MMRT 4-50C
Core3	50-60	AP	0.97238	0.994902	Arrh 4-35C	Inf	-32.1309	-44.8384	-3.77296	-8.1309	-4.83841	-5.61407	-10.8351	-7.29324	Inf	0	12.7075	0.0017402	0	1	MMRT 4-50C	4.35795	0.113158	0	1	3.29249	0.192772	Arrh 4-35C	5.22099	0	3.54183	Arrh 4-35C
Core3	60-70	AP	0.741184	0.633279	Arrh 4-50C	14.3883	27.407	43.4819	2.38835	3.407	3.48188	1.76363	2.23531	2.64892	0	1	13.0187	0.00148948	29.0935	4.81305e-07	Arrh 4-50C	0	1	1.01865	0.600901	1.09353	0.578819	Arrh 4-50C	0	0.471687	0.885289	Arrh 4-50C
Core3	80-90	AP	0.850298	0.745322	Arrh 4-50C	Inf	-21.8096	-41.5902	0.736335	2.19041	-1.59021	-1.10478	-0.513757	-4.04503	Inf	0	19.7806	5.06633e-05	0	1	MMRT 4-50C	2.32655	0.312462	3.78062	0.151025	0	1	MMRT 4-50C	2.94025	3.53128	0	MMRT 4-50C

### Sheet: Table S7
Table S7. Q10 coefficients and activation energy (Ea) estimated over 4-50°C and 4-35°C, and MMRT parameter estimates over 4-50°C from all individual models.
Different background colors indicate different models or different temperature ranges. Values excluded from further analyses are indicated in red (see main text).
			Temperature range: 4-50°C				Temperature range: 4-35°C				Temperature range: 4-50°C
Core	Depth (cm)	Enzyme	Vmax Q10	Km Q10	CE Q10	Ea (kJ mol-1 K-1)	Vmax Q10	Km Q10	CE Q10	Ea (kJ mol-1 K-1)	Topt (°C)	TSmax (°C)	ΔCp‡ (kJ mol-1 K-1)		ABBREVIATIONS
Core1	00-10	BG	1.48638	1.14914	1.29347	29.7918	1.57675	1.16948	1.34825	32.7232	60.5864	30.6671	-0.857297		NA, not available
Core1	10-20	BG	1.49192	1.10641	1.34844	30.0021	1.60293	1.11183	1.44171	33.6754	73.5806	37.9061	-0.63208
Core1	30-40	BG	1.47627	1.12792	1.30885	29.1156	1.55184	1.01951	1.52214	31.2701	124.164	67.7194	-0.303207
Core1	50-60	BG	1.65044	0.993991	1.66041	37.6749	1.93213	1.16268	1.66179	46.9768	48.8343	27.1405	-1.59302
Core1	60-70	BG	1.43333	0.797048	1.7983	26.7728	1.48337	0.663549	2.23552	27.957	291.61	169.242	-0.108664
Core1	80-90	BG	1.39453	0.81656	1.70782	25.2423	1.47402	0.705118	2.09045	28.3833	41.9832	20.42	-1.54102
Core2	00-10	BG	1.42453	1.29734	1.09804	26.5931	1.52448	1.4136	1.07844	30.1946	61.4986	29.5615	-0.746925
Core2	10-20	BG	1.41195	1.25653	1.12368	25.9998	1.51975	1.3087	1.16127	30.0891	52.4536	24.9031	-0.973053
Core2	30-40	BG	1.51052	1.29234	1.16883	31.0575	1.66342	1.41683	1.17405	36.4659	54.9367	28.2837	-1.06341
Core2	50-60	BG	1.53685	1.14504	1.34218	32.3358	1.72495	1.19508	1.44338	38.9256	57.1893	29.941	-1.02868
Core2	60-70	BG	1.49668	1.06167	1.40974	30.1871	1.58315	0.994085	1.59257	32.7656	91.8441	48.7165	-0.463074
Core2	80-90	BG	1.48551	0.923877	1.60791	29.694	1.59119	0.887445	1.793	33.1971	69.9653	35.7102	-0.675904
Core3	00-10	BG	1.46706	1.16929	1.25466	28.8496	1.56689	1.32875	1.17923	32.3076	55.615	27.7082	-0.966306
Core3	10-20	BG	1.3875	1.04674	1.32555	24.436	1.37837	1.14072	1.20833	23.0123	243.298	135.832	-0.120413
Core3	30-40	BG	1.53786	1.20258	1.2788	32.2973	1.64179	1.19063	1.37893	35.5005	69.1609	36.5102	-0.747819
Core3	50-60	BG	1.39579	1.27945	1.09093	25.2862	1.34768	1.39172	0.968353	21.6556	-23.9493	NA	0.469275
Core3	60-70	BG	1.42217	1.14545	1.24159	26.4867	1.52337	1.28325	1.18712	30.1756	58.7211	28.1147	-0.805532
Core3	80-90	BG	1.31425	1.12765	1.16548	20.844	1.34468	1.2037	1.11712	21.7208	77.2708	34.8184	-0.437541
Core1	00-10	LAP	1.44345	0.814836	1.77146	27.6895	1.62414	0.860955	1.88644	34.67	50.5894	24.8263	-1.11218
Core1	10-20	LAP	1.44697	0.866877	1.66918	28.0672	1.71923	0.974985	1.76335	38.8435	41.6226	21.3294	-1.75073
Core1	30-40	LAP	1.57165	1.0252	1.53301	33.8434	1.61504	0.934937	1.72744	34.391	93.152	51.6166	-0.508294
Core1	50-60	LAP	1.80133	0.911371	1.97651	44.37	2.18183	1.05457	2.06894	55.6931	51.9847	30.6384	-1.68388
Core1	60-70	LAP	1.86795	1.05112	1.7771	47.5792	2.61547	1.45905	1.79258	68.8891	39.9131	24.9786	-3.31312
Core1	80-90	LAP	1.38264	0.726261	1.90378	24.4143	1.61551	0.708658	2.27967	33.9185	53.6357	24.6278	-0.876119
Core2	00-10	LAP	1.40483	0.905333	1.55172	25.8602	1.59252	0.917776	1.7352	33.6454	40.3478	20.1428	-1.75184
Core2	10-20	LAP	1.29559	0.756792	1.71195	19.6093	1.44087	0.796919	1.80805	26.1323	44.7848	18.5252	-1.02573
Core2	30-40	LAP	1.54747	0.963852	1.6055	32.8164	1.69829	0.862264	1.96957	37.8749	61.2279	32.2962	-0.926684
Core2	50-60	LAP	1.79476	1.12352	1.59744	44.0409	2.11877	1.27366	1.66353	53.6262	55.0351	32.2914	-1.4995
Core2	60-70	LAP	1.80574	1.16156	1.55458	44.5543	2.21869	1.37823	1.60981	56.8094	52.1325	30.7624	-1.68149
Core2	80-90	LAP	2.07433	1.35556	1.53024	55.416	2.79387	1.77608	1.57305	73.8875	41.7885	26.9765	-3.41344
Core3	00-10	LAP	1.2749	0.718079	1.77543	18.3473	1.36625	0.698286	1.95657	22.4175	47.9355	18.6656	-0.82639
Core3	10-20	LAP	1.07216	0.71855	1.49212	5.31307	1.07834	0.732674	1.47179	5.47245	154.267	30.9857	-0.0505999
Core3	30-40	LAP	1.48567	0.859388	1.72875	29.7206	1.56935	0.860735	1.82327	32.334	66.106	33.5937	-0.740057
Core3	50-60	LAP	1.539	0.8572	1.79538	32.4063	1.77518	0.837624	2.1193	40.7399	61.3932	32.2212	-0.911028
Core3	60-70	LAP	1.46313	0.991961	1.47499	28.7042	1.58209	0.9344	1.69316	33.0432	50.8152	25.3506	-1.14242
Core3	80-90	LAP	1.3516	0.933234	1.44829	22.593	1.42978	0.826975	1.72893	25.5012	73.9586	33.3782	-0.474372
Core1	00-10	AP	1.41147	1.09666	1.28707	25.8592	1.47024	1.20033	1.22487	27.6632	69.3643	33.2286	-0.59766
Core1	10-20	AP	1.33372	0.990322	1.34675	21.577	1.3838	1.03399	1.33831	23.229	80.772	36.1039	-0.398515
Core1	30-40	AP	1.35539	0.973039	1.39294	22.8712	1.4439	1.0318	1.3994	26.3145	58.3754	25.8783	-0.703956
Core1	50-60	AP	1.49034	1.14378	1.30299	30.1213	1.67427	1.44079	1.16205	36.9587	49.1541	25.134	-1.28209
Core1	60-70	AP	1.36308	0.779212	1.74931	23.2997	1.42109	0.833178	1.70563	25.3195	57.647	25.809	-0.733059
Core1	80-90	AP	1.53136	1.0467	1.46303	31.8277	1.60351	1.01758	1.5758	33.5908	158.999	91.9525	-0.24654
Core2	00-10	AP	1.23554	0.979477	1.26143	16.069	1.39089	1.07033	1.2995	23.5332	41.5819	15.3831	-1.00841
Core2	10-20	AP	1.27191	0.996607	1.27624	18.2618	1.39047	1.10284	1.26081	23.7515	41.965	16.9523	-1.11839
Core2	30-40	AP	1.33825	0.939472	1.42447	21.9529	1.44547	0.969907	1.49032	26.3765	53.3238	23.076	-0.797385
Core2	50-60	AP	1.396	1.11506	1.25195	25.1589	1.50778	1.28107	1.17697	29.5168	51.1005	23.8962	-0.991251
Core2	60-70	AP	1.35159	1.048	1.28968	22.6138	1.37603	1.09754	1.25375	23.0385	66.8502	29.7759	-0.555056
Core2	80-90	AP	1.47511	1.1093	1.32976	29.0401	1.51146	1.14989	1.31444	29.5021	144.136	80.0904	-0.252915
Core3	00-10	AP	1.38763	1.04443	1.3286	24.8659	1.61386	1.26208	1.27874	34.2763	42.3157	20.3768	-1.48825
Core3	10-20	AP	1.01038	0.612228	1.65033	0.846729	1.0549	0.664231	1.58816	3.73165	28.944	-17.1758	-0.256111
Core3	30-40	AP	1.43386	0.833049	1.72122	27.0474	1.56357	0.845586	1.8491	31.8215	68.4808	33.4634	-0.637419
Core3	50-60	AP	1.34201	0.707773	1.89611	22.0193	1.42792	0.69273	2.06129	25.3514	87.5174	40.1429	-0.363597
Core3	60-70	AP	1.24963	0.741614	1.68502	16.7511	1.31639	0.70891	1.85692	19.6341	60.9501	22.1211	-0.480772
Core3	80-90	AP	1.23509	0.635462	1.9436	15.9148	1.29695	0.539595	2.40355	18.7393	48.5196	16.9506	-0.702078

### Sheet: Table S8
Table S8. Mean Q10 coefficients and activation energy (Ea) estimated over 4-50°C and 4-35°C, and MMRT parameter estimates over 4-50°C, per enzyme and depth.
Different background colors indicate different models or different temperature ranges.
		Temperature range: 4-50°C																Temperature range: 4-35°C																Temperature range: 4-50°C
		Vmax Q10				Km Q10				CE Q10				Ea (kJ mol-1 K-1)				Vmax Q10				Km Q10				CE Q10				Ea (kJ mol-1 K-1)				Topt (°C)				TSmax (°C)				ΔCp‡ (kJ mol-1 K-1)
Enzyme	Depth (cm)	mean	se	sd	median	mean	se	sd	median	mean	se	sd	median	mean	se	sd	median	mean	se	sd	median	mean	se	sd	median	mean	se	sd	median	mean	se	sd	median	mean	se	sd	median	mean	se	sd	median	mean	se	sd	median
BG	00-10	1.45932	0.018266	0.0316377	1.46706	1.20526	0.0464075	0.0803801	1.16929	1.21539	0.0597331	0.103461	1.25466	28.4115	0.949003	1.64372	28.8496	1.55604	0.0160356	0.0277744	1.56689	1.30394	0.0715525	0.123932	1.32875	1.20197	0.0787121	0.136333	1.17923	31.7418	0.782835	1.35591	32.3076	59.2333	1.82823	3.16659	60.5864	29.3123	0.863197	1.4951	29.5615	-0.856842	0.0633302	0.109691	-0.857297
	10-20	1.43046	0.0315325	0.054616	1.41195	1.13656	0.0624111	0.108099	1.10641	1.26589	0.0714091	0.123684	1.32555	26.8126	1.65741	2.87071	25.9998	1.50035	0.0655472	0.113531	1.51975	1.18708	0.0613774	0.106309	1.14072	1.27044	0.0867059	0.150179	1.20833	28.9256	3.13265	5.4259	30.0891	63.0171	8.62507	14.9391	NA	31.4046	5.30848	9.19456	NA	-0.802566	0.139202	0.241105	NA
	30-40	1.50822	0.0178171	0.0308602	1.51052	1.20761	0.0475315	0.082327	1.20258	1.25216	0.0425593	0.0737149	1.2788	30.8235	0.925888	1.60369	31.0575	1.61902	0.034165	0.0591756	1.64179	1.20899	0.115061	0.199291	1.19063	1.35837	0.101009	0.174952	1.37893	34.4122	1.59556	2.7636	35.5005	82.7539	21.1083	36.5607	69.1609	44.1711	12.0113	20.8041	36.5102	-0.704812	0.220503	0.381922	-0.747819
	50-60	1.52769	0.0736525	0.12757	1.53685	1.13949	0.0824518	0.142811	1.14504	1.36451	0.164775	0.285398	1.34218	31.7656	3.58767	6.21403	32.3358	1.66825	0.171081	0.296322	1.72495	1.24983	0.0715609	0.123947	1.19508	1.35784	0.204695	0.354543	1.44338	35.8527	7.46932	12.9372	38.9256	53.0118	3.41089	5.90783	NA	28.5407	1.1433	1.98026	NA	-1.31085	0.230391	0.399049	NA
	60-70	1.45073	0.023201	0.0401853	1.43333	1.00139	0.104994	0.181854	1.06167	1.48321	0.164855	0.285538	1.40974	27.8155	1.18865	2.05881	26.7728	1.52996	0.0289897	0.0502116	1.52337	0.980296	0.179026	0.310083	0.994085	1.67173	0.305225	0.528665	1.59257	30.2994	1.3895	2.40669	30.1756	75.2826	13.5224	23.4215	NA	38.4156	8.41063	14.5676	NA	-0.634303	0.139808	0.242154	NA
	80-90	1.3981	0.0494692	0.0856832	1.39453	0.956028	0.0912311	0.158017	0.923877	1.49374	0.166641	0.288631	1.60791	25.2601	2.5548	4.42505	25.2423	1.46996	0.071191	0.123306	1.47402	0.932088	0.145649	0.252271	0.887445	1.66686	0.287969	0.498776	1.793	27.7671	3.32723	5.76293	28.3833	63.0731	10.7538	18.6261	69.9653	30.3162	4.9548	8.58197	34.8184	-0.884821	0.335236	0.580646	-0.675904
LAP	00-10	1.37439	0.05098	0.0882999	1.40483	0.812749	0.0540657	0.0936445	0.814836	1.69954	0.0739158	0.128026	1.77146	23.9657	2.85837	4.95084	25.8602	1.52764	0.0812087	0.140658	1.59252	0.825672	0.0657716	0.11392	0.860955	1.8594	0.0653196	0.113137	1.88644	30.2443	3.92457	6.79755	33.6454	46.2909	3.06873	5.3152	47.9355	21.2115	1.85699	3.21639	20.1428	-1.23014	0.273587	0.473867	-1.11218
	10-20	1.27157	0.108863	0.188556	1.29559	0.78074	0.0444609	0.0770086	0.756792	1.62441	0.0672922	0.116553	1.66918	17.6632	6.64024	11.5012	19.6093	1.41281	0.185541	0.321366	1.44087	0.834859	0.0724758	0.125532	0.796919	1.68106	0.105428	0.182607	1.76335	23.4828	9.72407	16.8426	26.1323	80.2249	37.0324	64.142	44.7848	23.6135	3.77397	6.5367	21.3294	-0.942352	0.492552	0.853125	-1.02573
	30-40	1.53493	0.0256002	0.0443408	1.54747	0.949481	0.0484029	0.0838363	0.963852	1.62242	0.0571344	0.0989598	1.6055	32.1268	1.23907	2.14613	32.8164	1.62756	0.0377444	0.0653753	1.61504	0.885979	0.0244833	0.0424063	0.862264	1.84009	0.0704032	0.121942	1.82327	34.8666	1.61709	2.80089	34.391	73.4953	9.92872	17.197	66.106	39.1688	6.23514	10.7996	33.5937	-0.725012	0.121013	0.2096	-0.740057
	50-60	1.7117	0.0863698	0.149597	1.79476	0.964032	0.0812651	0.140755	0.911371	1.78978	0.109465	0.1896	1.79538	40.2724	3.93421	6.81424	44.0409	2.02526	0.126359	0.218861	2.11877	1.05528	0.125873	0.218019	1.05457	1.95059	0.144264	0.249873	2.06894	50.0197	4.67813	8.10275	53.6262	56.1377	2.77141	4.80022	55.0351	31.717	0.539671	0.934737	32.2212	-1.3648	0.233046	0.403648	-1.4995
	60-70	1.71228	0.125859	0.217993	1.80574	1.06821	0.0496998	0.0860826	1.05112	1.60223	0.0904068	0.156589	1.55458	40.2792	5.85302	10.1377	44.5543	2.13875	0.300978	0.521309	2.21869	1.25723	0.163091	0.282481	1.37823	1.69852	0.0528288	0.0915022	1.69316	52.9139	10.5295	18.2377	56.8094	47.6203	3.8723	6.70703	50.8152	27.0305	1.86901	3.23722	25.3506	-2.04568	0.652551	1.13025	-1.68149
	80-90	1.60286	0.235909	0.408607	1.38264	1.00502	0.185174	0.320731	0.933234	1.62744	0.14018	0.2428	1.53024	34.1411	10.6504	18.4471	24.4143	1.94639	0.427119	0.739792	1.61551	1.1039	0.337819	0.58512	0.826975	1.86055	0.214337	0.371243	1.72893	44.4357	14.925	25.8509	33.9185	56.4609	9.39353	16.2701	53.6357	28.3275	2.61478	4.52894	26.9765	-1.58798	0.920071	1.59361	-0.876119
AP	00-10	1.34488	0.0551025	0.0954404	1.38763	1.04019	0.0338942	0.0587065	1.04443	1.29236	0.0195707	0.0338974	1.28707	22.2647	3.11109	5.38857	24.8659	1.49167	0.0652503	0.113017	1.47024	1.17758	0.0565094	0.0978771	1.20033	1.2677	0.0222392	0.0385195	1.27874	28.4909	3.12875	5.41916	27.6632	51.0873	9.14094	15.8326	42.3157	22.9961	5.31543	9.20659	20.3768	-1.03144	0.257349	0.445741	-1.00841
	10-20	1.20534	0.0990981	0.171643	1.27191	0.866386	0.127092	0.22013	0.990322	1.42444	0.114765	0.198779	1.34675	13.5618	6.42918	11.1357	18.2618	1.27639	0.11076	0.191842	1.3838	0.933686	0.136186	0.23588	1.03399	1.39576	0.0987662	0.171068	1.33831	16.9041	6.58794	11.4106	23.229	61.3685	15.8429	27.4407	NA	26.5281	7.8186	13.5422	NA	-0.758454	0.293888	0.50903	NA
	30-40	1.37583	0.0294315	0.0509768	1.35539	0.915186	0.0421966	0.0730867	0.939472	1.51288	0.104567	0.181115	1.42447	23.9572	1.5677	2.71533	22.8712	1.48432	0.0396306	0.0686422	1.44547	0.949099	0.0547539	0.0948365	0.969907	1.5796	0.137279	0.237774	1.49032	28.1708	1.82541	3.1617	26.3765	60.06	4.4558	7.71767	58.3754	27.4726	3.10275	5.37412	25.8783	-0.71292	0.0463952	0.0803589	-0.703956
	50-60	1.40945	0.043342	0.0750706	1.396	0.988872	0.140794	0.243862	1.11506	1.48368	0.206738	0.358081	1.30299	25.7665	2.3585	4.08503	25.1589	1.53666	0.072566	0.125688	1.50778	1.13819	0.227455	0.393963	1.28107	1.46677	0.29729	0.514921	1.17697	30.609	3.39494	5.88021	29.5168	62.5907	12.476	21.6091	51.1005	29.7243	5.2215	9.0439	25.134	-0.878979	0.271023	0.469425	-0.991251
	60-70	1.32143	0.0360524	0.0624447	1.35159	0.856275	0.0964748	0.167099	0.779212	1.57467	0.143697	0.248891	1.68502	20.8882	2.07802	3.59923	22.6138	1.37117	0.0303234	0.0525216	1.37603	0.879875	0.114591	0.198477	0.833178	1.60543	0.181185	0.313822	1.70563	22.664	1.65188	2.86115	23.0385	61.8158	2.69177	4.66228	60.9501	25.902	2.21026	3.82828	25.809	-0.589629	0.0748525	0.129648	-0.555056
	80-90	1.41385	0.0908463	0.15735	1.47511	0.930489	0.148616	0.257411	1.0467	1.5788	0.186415	0.32288	1.46303	25.5942	4.90615	8.4977	29.0401	1.47064	0.0908204	0.157305	1.51146	0.902356	0.185359	0.321051	1.01758	1.7646	0.328266	0.568573	1.5758	27.2774	4.4292	7.6716	29.5021	117.218	34.6162	59.957	144.136	62.9979	23.2769	40.3167	80.0904	-0.400511	0.150795	0.261184	-0.252915
ABBREVIATIONS
NA, not available
